# Sorghum embryos undergoing B chromosome elimination express B-variants of mitotic-related genes

**DOI:** 10.1101/2025.09.30.679447

**Authors:** T Bojdová, L Hloušková, K Holušová, R Svačina, E Hřibová, I Ilíková, J Thiel, G Kim, R Pleskot, A Houben, J Bartoš, M Karafiátová

## Abstract

**Background:** Selective DNA elimination occurs across diverse species and plays a crucial role in evolution and development. This process encompasses small deletions, complete removal of chromosomes, or even the elimination of entire parental genomes. Despite its importance, the molecular mechanisms governing selective DNA elimination remain poorly understood. Our study focused on the tissue-specific elimination of *Sorghum purpureosericeum* B chromosome(s) during embryo development.

**Results:** In situ B chromosome visualisation, complemented by transcriptomic profiling and gene-enrichment analysis, allowed us to identify 28 candidate genes poten-tially linked to chromosome elimination. We show that elimination is a developmentally programmed process, peaking during mid-embryogenesis and nearly completed at later stages, leaving B chromosomes only in restricted meristematic regions. Genome sequencing revealed that the sorghum B chromosome is of multi-A chromosomal origin, has reduced gene density, is enriched in repetitive sequences, and carries a novel centromeric repeat (SpuCL166). Transcriptome analyses identified B-specific variants of kinetochore, cohesion, and checkpoint genes that are expressed during active elimination, while structural modeling of CENH3 and CENP-C indicated functional divergence at the kinetochore interface.

**Conclusion:** Here, we provide the first comprehensive genomic and transcriptomic characterization of B chromosome and its elimination in *Sorghum purpureosericeum*. Our findings suggest that B chromosomes express modified mitotic machinery to control their own fate. By establishing a framework of candidate genes, this study opens new avenues for dissecting the molecular mechanisms of chromosome elimination and provides a critical foundation for understanding how genomes evolve to regulate and tolerate supernumerary chromosomal elements.
