## Additional file 4 for "Sorghum embryos undergoing B chromosome elimination express B-variants of mitotic-related genes"

### Sheet: Additional_file_4
Additional File 4: Supplementary Table - RNA-Seq Samples Information
Stage	Replica	RNA concentration (ng/μl)		Input reads		Uniquely mapped (%)		Multimapped reads (%)		Total mapped reads (%)
		B+	B0	B+	B0	B+	B0	B+	B0	B+	B0
early (whole embryo)	1	0.204	0.099	21984362	20420660	62.82	38.05	20.56	13.9	83.38	51.95
	2	0.209	0.075	20762183	13870915	66.25	68.88	19.77	19.84	86.02	88.72
	3	0.145	0.075	20084120	15816357	64.65	69.62	18.8	19.34	83.45	88.96
mid (whole embryo)	1	0.581	0.804	51991478	66998882	65.23	66.87	23.68	21.06	88.91	87.93
	2	2.322	0.463	60947091	12422775	66.01	62.4	23.76	21.78	89.77	84.18
	3	5.651	0.515	16903959	81748785	67.45	67.97	22.5	23.03	89.95	91
late (whole embryo)	1	3.811	14	16752645	17017333	65.21	65.75	21.04	26.23	86.25	91.98
	2	11.029	8	36873074	12130002	59.39	67.69	25.26	25.05	84.65	92.74
	3	23	61	17980259	27424163	63.98	63.72	28.54	27.86	92.52	91.58
late (embryo sections)	1	33	36	33195626	20206448	75.92	77.18	20.23	20.96	96.15	98.14
	2	120	66.9	37516137	24312648	75.77	77.51	22.12	20.41	97.89	97.92
	3	B+	64.4	35579316	20230197	74.94	76.9	21.87	21.15	96.81	98.05
