## Additional file 6 for "Sorghum embryos undergoing B chromosome elimination express B-variants of mitotic-related genes"

### Sheet: Additional_file_6
Additional File 6: Supplementary Table: Significant GO terms (p > 0.05) identified through the GSEA analysis
stage	Ontology	GO.ID	Term	classicFisher	Significant
early	MF	GO:0003735	structural constituent of ribosome	0.03	2
early	MF	GO:0061630	ubiquitin protein ligase activity	0.04	2
early	MF	GO:0061659	ubiquitin-like protein ligase activity	0.04	2
early	MF	GO:1901363	heterocyclic compound binding	0.043	15
early	MF	GO:0097159	organic cyclic compound binding	0.045	15
early	BP	GO:0006979	response to oxidative stress	0.033	2
early	BP	GO:0008104	protein localization	0.048	3
early	CC	GO:0044391	ribosomal subunit	0.031	2
mid	MF	GO:0019783	ubiquitin-like protein-specific protease...	0.00023	4
mid	MF	GO:0016746	acyltransferase activity	0.00165	4
mid	MF	GO:0008234	cysteine-type peptidase activity	0.00265	5
mid	MF	GO:0003735	structural constituent of ribosome	0.006	3
mid	MF	GO:0016747	acyltransferase activity, transferring g...	0.00846	3
mid	MF	GO:0016787	hydrolase activity	0.0139	13
mid	MF	GO:0008233	peptidase activity	0.01455	5
mid	MF	GO:0005198	structural molecule activity	0.0274	3
mid	BP	GO:0006996	organelle organization	0.00016	15
mid	BP	GO:0016926	protein desumoylation	0.00041	4
mid	BP	GO:0051276	chromosome organization	0.00045	11
mid	BP	GO:0018205	peptidyl-lysine modification	0.00059	4
mid	BP	GO:0070646	protein modification by small protein re...	0.00059	4
mid	BP	GO:0018193	peptidyl-amino acid modification	0.00082	4
mid	BP	GO:0065004	protein-DNA complex assembly	0.00096	4
mid	BP	GO:0016043	cellular component organization	0.00117	16
mid	BP	GO:0140694	non-membrane-bounded organelle assembly	0.00128	4
mid	BP	GO:0071824	protein-DNA complex subunit organization	0.00167	4
mid	BP	GO:0051321	meiotic cell cycle	0.00191	5
mid	BP	GO:0070925	organelle assembly	0.0024	4
mid	BP	GO:0071840	cellular component organization or bioge...	0.00285	16
mid	BP	GO:0070647	protein modification by small protein co...	0.00542	6
mid	BP	GO:0043933	protein-containing complex subunit organ...	0.00807	6
mid	BP	GO:0034622	cellular protein-containing complex asse...	0.00942	5
mid	BP	GO:0022607	cellular component assembly	0.01108	6
mid	BP	GO:0065003	protein-containing complex assembly	0.01168	5
mid	BP	GO:0007127	meiosis I	0.0125	3
mid	BP	GO:0061982	meiosis I cell cycle process	0.01378	3
mid	BP	GO:0006464	cellular protein modification process	0.01424	6
mid	BP	GO:0036211	protein modification process	0.01424	6
mid	BP	GO:0045132	meiotic chromosome segregation	0.01654	3
mid	BP	GO:0044267	cellular protein metabolic process	0.02764	9
mid	BP	GO:0051301	cell division	0.03363	4
mid	BP	GO:0140013	meiotic nuclear division	0.04405	3
mid	BP	GO:1903046	meiotic cell cycle process	0.04656	3
mid	CC	GO:0043228	non-membrane-bounded organelle	0.00027	13
mid	CC	GO:0043232	intracellular non-membrane-bounded organ...	0.00027	13
mid	CC	GO:0000776	kinetochore	0.00042	4
mid	CC	GO:0000793	condensed chromosome	0.00046	5
mid	CC	GO:0005694	chromosome	0.00049	9
mid	CC	GO:0000779	condensed chromosome, centromeric region	0.00051	4
mid	CC	GO:0000775	chromosome, centromeric region	0.00085	4
mid	CC	GO:0098687	chromosomal region	0.00221	4
mid	CC	GO:0099080	supramolecular complex	0.00236	5
mid	CC	GO:0032991	protein-containing complex	0.0122	14
mid	CC	GO:0043229	intracellular organelle	0.0143	28
mid	CC	GO:0005622	intracellular anatomical structure	0.01517	31
mid	CC	GO:0043226	organelle	0.01563	28
mid	CC	GO:0005634	nucleus	0.02218	19
mid	CC	GO:0005829	cytosol	0.03249	6
mid	CC	GO:0005840	ribosome	0.04016	3
mid	CC	GO:1902494	catalytic complex	0.0438	6
late	MF	GO:0003735	structural constituent of ribosome	0.0015	3
late	MF	GO:0003690	double-stranded DNA binding	0.0017	4
late	MF	GO:0016747	acyltransferase activity, transferring g...	0.0021	3
late	MF	GO:0016746	acyltransferase activity	0.0038	3
late	MF	GO:0005198	structural molecule activity	0.0073	3
late	MF	GO:0016929	SUMO-specific protease activity	0.0107	2
late	MF	GO:0003677	DNA binding	0.0134	7
late	MF	GO:0019783	ubiquitin-like protein-specific protease...	0.0161	2
late	MF	GO:0003676	nucleic acid binding	0.0258	10
late	MF	GO:0008094	ATP-dependent activity, acting on DNA	0.0267	3
late	MF	GO:0140097	catalytic activity, acting on DNA	0.0449	4
late	BP	GO:0065004	protein-DNA complex assembly	0.00042	4
late	BP	GO:0034622	cellular protein-containing complex asse...	0.00054	6
late	BP	GO:0140694	non-membrane-bounded organelle assembly	0.00057	4
late	BP	GO:0022607	cellular component assembly	0.00067	7
late	BP	GO:0065003	protein-containing complex assembly	0.00071	6
late	BP	GO:0051321	meiotic cell cycle	0.00071	5
late	BP	GO:0051128	regulation of cellular component organiz...	0.00074	4
late	BP	GO:0071824	protein-DNA complex subunit organization	0.00074	4
late	BP	GO:0070925	organelle assembly	0.00108	4
late	BP	GO:0043933	protein-containing complex subunit organ...	0.00273	6
late	BP	GO:0033043	regulation of organelle organization	0.00395	3
late	BP	GO:0010564	regulation of cell cycle process	0.00447	3
late	BP	GO:0007127	meiosis I	0.00696	3
late	BP	GO:0051726	regulation of cell cycle	0.00769	3
late	BP	GO:0061982	meiosis I cell cycle process	0.00769	3
late	BP	GO:0044085	cellular component biogenesis	0.00818	7
late	BP	GO:0045132	meiotic chromosome segregation	0.00927	3
late	BP	GO:0140013	meiotic nuclear division	0.02556	3
late	BP	GO:1903046	meiotic cell cycle process	0.02708	3
late	BP	GO:0007346	regulation of mitotic cell cycle	0.03253	2
late	BP	GO:0000003	reproduction	0.03256	5
late	BP	GO:0022414	reproductive process	0.03256	5
late	BP	GO:0007005	mitochondrion organization	0.03564	2
late	BP	GO:0016926	protein desumoylation	0.03564	2
late	BP	GO:0009966	regulation of signal transduction	0.04218	2
late	BP	GO:0018205	peptidyl-lysine modification	0.04218	2
late	BP	GO:0070646	protein modification by small protein re...	0.04218	2
late	BP	GO:0007131	reciprocal meiotic recombination	0.04561	2
late	BP	GO:0035825	homologous recombination	0.04561	2
late	BP	GO:0140527	reciprocal homologous recombination	0.04561	2
late	BP	GO:0018193	peptidyl-amino acid modification	0.04913	2
late	BP	GO:0023051	regulation of signaling	0.04913	2
late	CC	GO:0000776	kinetochore	0.00016	4
late	CC	GO:0000779	condensed chromosome, centromeric region	0.00019	4
late	CC	GO:0000775	chromosome, centromeric region	0.00033	4
late	CC	GO:0043231	intracellular membrane-bounded organelle	0.00062	24
late	CC	GO:0043227	membrane-bounded organelle	0.00068	24
late	CC	GO:0043229	intracellular organelle	0.00075	25
late	CC	GO:0032991	protein-containing complex	0.0008	14
late	CC	GO:0043226	organelle	0.00084	25
late	CC	GO:0098687	chromosomal region	0.00087	4
late	CC	GO:0000793	condensed chromosome	0.00168	4
late	CC	GO:0005739	mitochondrion	0.00226	6
late	CC	GO:0098798	mitochondrial protein-containing complex	0.00524	3
late	CC	GO:0005634	nucleus	0.00569	17
late	CC	GO:0099080	supramolecular complex	0.00615	4
late	CC	GO:1902494	catalytic complex	0.01432	6
late	CC	GO:0005622	intracellular anatomical structure	0.01473	25
late	CC	GO:0005743	mitochondrial inner membrane	0.01519	3
late	CC	GO:0019866	organelle inner membrane	0.0199	3
late	CC	GO:0005840	ribosome	0.02119	3
late	CC	GO:0005740	mitochondrial envelope	0.02253	3
late	CC	GO:0031966	mitochondrial membrane	0.02253	3
late	CC	GO:0140535	intracellular protein-containing complex	0.0229	4
late	CC	GO:0098800	inner mitochondrial membrane protein com...	0.0403	2
late	CC	GO:0044391	ribosomal subunit	0.04358	2
late	CC	GO:1990234	transferase complex	0.04578	4
sections	MF	GO:0003723	RNA binding	0.0097	7
sections	MF	GO:0003676	nucleic acid binding	0.0185	14
sections	MF	GO:0016787	hydrolase activity	0.0193	12
sections	MF	GO:0005198	structural molecule activity	0.0226	3
sections	MF	GO:0016929	SUMO-specific protease activity	0.0233	2
sections	MF	GO:0016616	oxidoreductase activity, acting on the C...	0.0348	2
sections	MF	GO:0019783	ubiquitin-like protein-specific protease...	0.0348	2
sections	MF	GO:0005488	binding	0.0364	24
sections	BP	GO:0000278	mitotic cell cycle	0.00012	7
sections	BP	GO:0000070	mitotic sister chromatid segregation	0.00017	5
sections	BP	GO:0140014	mitotic nuclear division	0.00019	5
sections	BP	GO:0016043	cellular component organization	0.00024	14
sections	BP	GO:0000819	sister chromatid segregation	0.00026	5
sections	BP	GO:0065004	protein-DNA complex assembly	0.00028	4
sections	BP	GO:0022607	cellular component assembly	0.00033	7
sections	BP	GO:0140694	non-membrane-bounded organelle assembly	0.00037	4
sections	BP	GO:0051321	meiotic cell cycle	0.00043	5
sections	BP	GO:0071824	protein-DNA complex subunit organization	0.00049	4
sections	BP	GO:0071840	cellular component organization or bioge...	0.00058	14
sections	BP	GO:0051276	chromosome organization	0.00059	9
sections	BP	GO:0000226	microtubule cytoskeleton organization	0.00063	4
sections	BP	GO:0070925	organelle assembly	0.00071	4
sections	BP	GO:0007010	cytoskeleton organization	0.00123	4
sections	BP	GO:0007017	microtubule-based process	0.00123	4
sections	BP	GO:0034622	cellular protein-containing complex asse...	0.00231	5
sections	BP	GO:0140013	meiotic nuclear division	0.00233	4
sections	BP	GO:1903046	meiotic cell cycle process	0.00253	4
sections	BP	GO:0018205	peptidyl-lysine modification	0.00291	3
sections	BP	GO:0065003	protein-containing complex assembly	0.00291	5
sections	BP	GO:1903047	mitotic cell cycle process	0.00362	5
sections	BP	GO:0018193	peptidyl-amino acid modification	0.00371	3
sections	BP	GO:0044085	cellular component biogenesis	0.00439	7
sections	BP	GO:0045132	meiotic chromosome segregation	0.00689	3
sections	BP	GO:0043933	protein-containing complex subunit organ...	0.00876	5
sections	BP	GO:0051704	multi-organism process	0.01306	3
sections	BP	GO:0000003	reproduction	0.02135	5
sections	BP	GO:0022414	reproductive process	0.02135	5
sections	BP	GO:0019953	sexual reproduction	0.0267	2
sections	BP	GO:0044703	multi-organism reproductive process	0.0267	2
sections	BP	GO:0007051	spindle organization	0.02928	2
sections	BP	GO:0016926	protein desumoylation	0.02928	2
sections	BP	GO:0009628	response to abiotic stimulus	0.03116	3
sections	BP	GO:0016052	carbohydrate catabolic process	0.03472	2
sections	BP	GO:0070646	protein modification by small protein re...	0.03472	2
sections	BP	GO:0007131	reciprocal meiotic recombination	0.03758	2
sections	BP	GO:0035825	homologous recombination	0.03758	2
sections	BP	GO:0140527	reciprocal homologous recombination	0.03758	2
sections	BP	GO:0006323	DNA packaging	0.04986	2
sections	BP	GO:0007127	meiosis I	0.04986	2
sections	CC	GO:0000776	kinetochore	0.0001	4
sections	CC	GO:0000779	condensed chromosome, centromeric region	0.00012	4
sections	CC	GO:0005694	chromosome	0.00017	8
sections	CC	GO:0000775	chromosome, centromeric region	0.00021	4
sections	CC	GO:0098687	chromosomal region	0.00056	4
sections	CC	GO:0000793	condensed chromosome	0.0011	4
sections	CC	GO:0005856	cytoskeleton	0.00192	4
sections	CC	GO:0031974	membrane-enclosed lumen	0.00243	6
sections	CC	GO:0043233	organelle lumen	0.00243	6
sections	CC	GO:0070013	intracellular organelle lumen	0.00243	6
sections	CC	GO:0031981	nuclear lumen	0.00623	5
sections	CC	GO:0005730	nucleolus	0.00694	3
sections	CC	GO:0015630	microtubule cytoskeleton	0.00893	3
sections	CC	GO:0043229	intracellular organelle	0.00978	21
sections	CC	GO:0005622	intracellular anatomical structure	0.01017	23
sections	CC	GO:0043226	organelle	0.01057	21
sections	CC	GO:0005634	nucleus	0.01131	15
sections	CC	GO:0032991	protein-containing complex	0.02882	10
sections	CC	GO:0005654	nucleoplasm	0.03323	3
sections	CC	GO:0044815	DNA packaging complex	0.04732	2
