## Additional file 9 for "Sorghum embryos undergoing B chromosome elimination express B-variants of mitotic-related genes"

### Sheet: Additional_file_9
Additional file 9: Supplementary table - PISA Analysis Results
															Interfacing residues
	CENPC		HSDC	ASA	BSA	ΔiG		CENH3		HSDC	ASA	BSA	ΔiG			Inaccessible residues					HSDC	Residues making Hydrogen/Disulphide bond, Salt bridge or Covalent link
	A:ALA	692		150.68	0.00	0.00		D:GLY	62		91.46	0.00	0.00			Solvent-accessible residues						Interfacing residues
	A:GLN	693		172.56	0.00	0.00		D:THR	63		109.48	0.00	0.00		ASA	Accessible Surface Area, Å²		BSA	Buried Surface Area, Å²		ΔiG	Solvation energy effect, kcal/mol		||||	Buried area percentage, one bar per 10%
	A:PRO	694		118.17	0.00	0.00		D:VAL	64		98.97	0.00	0.00
	A:SER	695		98.44	0.00	0.00		D:ALA	65		51.01	0.00	0.00
	A:VAL	696		145.26	0.00	0.00		D:LEU	66		97.85	0.00	0.00
	A:VAL	697		108.33	0.00	0.00		D:ARG	67		179.91	0.00	0.00
	A:ARG	698		236.22	0.00	0.00		D:GLU	68		90.40	0.00	0.00
	A:ARG	699		202.23	0.00	0.00		D:ILE	69		86.71	0.00	0.00
	A:SER	700		65.35	0.00	0.00		D:ARG	70		163.29	0.00	0.00
	A:THR	701		140.66	0.00	0.00		D:ARG	71		170.87	0.00	0.00
	A:ARG	702		170.79	0.00	0.00		D:TYR	72		104.73	0.00	0.00
	A:THR	703		60.60	0.00	0.00		D:GLN	73		144.76	0.00	0.00
	A:ARG	704		170.08	0.00	0.00		D:LYS	74		175.63	0.00	0.00
	A:SER	705		46.94	0.00	0.00		D:SER	75		39.34	0.00	0.00
	A:ARG	706		139.16	0.00	0.00		D:THR	76		131.16	0.00	0.00
	A:PRO	707		124.52	0.00	0.00		D:GLU	77		88.47	0.00	0.00
	A:LEU	708		36.90	0.00	0.00		D:PRO	78		78.69	0.00	0.00
	A:GLU	709		71.00	0.00	0.00		D:LEU	79		93.13	0.00	0.00
	A:HIS	710	H	133.50	89.72 |||||||	0.59		D:ILE	80		57.22	0.00	0.00
	A:TRP	711	H	166.33	124.31 ||||||||	1.11		D:PRO	81		88.71	0.00	0.00
	A:LEU	712		85.76	25.77 ||||	0.41		D:PHE	82		87.29	0.00	0.00
	A:GLY	713		18.24	10.92 ||||||	0.16		D:ALA	83		65.89	0.00	0.00
	A:GLU	714		11.03	0.00	0.00		D:PRO	84		53.91	0.00	0.00
	A:ARG	715		143.60	5.38 |	-0.00		D:PHE	85		22.55	0.00	0.00
	A:LEU	716		41.78	0.00	0.00		D:VAL	86		20.75	0.00	0.00
	A:LEU	717		8.45	0.00	0.00		D:ARG	87		161.56	0.00	0.00
	A:TYR	718		119.88	9.11 |	-0.10		D:VAL	88		78.23	0.00	0.00
	A:GLY	719		2.26	1.93 |||||||||	0.03		D:VAL	89		16.02	0.00	0.00
	A:PRO	720		78.12	34.36 |||||	0.55		D:LYS	90		96.37	0.00	0.00
	A:ILE	721		61.76	0.00	0.00		D:GLU	91		115.74	34.33 |||	-0.07
	A:ASN	722		96.47	0.00	0.00		D:ILE	92		100.10	8.68 |	0.14
	A:ASP	723		158.30	0.00	0.00		D:THR	93		13.57	0.00	0.00
	A:THR	724		99.96	0.00	0.00		D:GLY	94		1.17	0.00	0.00
	A:LEU	725		156.02	0.00	0.00		D:PHE	95		155.09	99.51 |||||||	1.59
	A:PRO	726		78.24	21.92 |||	0.35		D:VAL	96		100.67	1.60 |	-0.02
	A:ALA	727		39.13	0.00	0.00		D:THR	97		30.57	0.00	0.00
	A:VAL	728		26.62	0.00	0.00		D:TYR	98		174.05	84.27 |||||	0.34
	A:ILE	729		0.00	0.00	0.00		D:TRP	99		195.81	6.10 |	0.10
	A:GLY	730		0.00	0.00	0.00		D:ARG	100		211.35	0.00	0.00
	A:ILE	731		14.88	0.00	0.00		D:ILE	101		104.22	0.00	0.00
	A:LYS	732		14.46	0.00	0.00		D:GLY	102		40.44	0.00	0.00
	A:ALA	733		27.88	0.00	0.00		D:ARG	103		229.48	0.00	0.00
	A:TYR	734		64.05	0.00	0.00		D:TYR	104		72.85	0.00	0.00
	A:SER	735		26.70	0.00	0.00		D:THR	105		80.88	0.00	0.00
	A:PRO	736		112.92	4.28 |	0.07		D:PRO	106		88.18	0.00	0.00
	A:ASP	737		66.59	0.00	0.00		D:GLU	107		116.64	0.00	0.00
	A:GLN	738		185.46	0.00	0.00		D:ALA	108		36.71	0.00	0.00
	A:ASP	739		125.94	0.00	0.00		D:LEU	109		14.73	0.00	0.00
	A:GLY	740		56.66	15.34 |||	-0.10		D:LEU	110		93.18	0.00	0.00
	A:LYS	741		147.98	0.00	0.00		D:ALA	111		63.60	0.00	0.00
	A:ARG	742		147.93	47.46 ||||	-0.33		D:LEU	112		76.24	0.00	0.00
	A:THR	743		63.47	0.00	0.00		D:GLN	113		4.67	0.00	0.00
	A:LEU	744		79.26	0.00	0.00		D:GLU	114		117.01	0.00	0.00
	A:LYS	745		122.36	0.00	0.00		D:ALA	115		63.54	0.00	0.00
	A:VAL	746		59.55	0.00	0.00		D:ALA	116		33.10	0.00	0.00
	A:LYS	747		134.02	0.00	0.00		D:GLU	117		19.68	0.00	0.00
	A:SER	748		54.38	0.00	0.00		D:PHE	118		138.13	0.00	0.00
	A:PHE	749		65.25	0.00	0.00		D:HIS	119		70.32	0.00	0.00
	A:VAL	750		22.53	0.00	0.00		D:LEU	120		75.75	0.00	0.00
	A:PRO	751		84.21	0.00	0.00		D:ILE	121		75.64	0.00	0.00
	A:ASP	752		125.41	0.00	0.00		D:GLU	122		40.21	0.00	0.00
	A:GLN	753		141.50	0.00	0.00		D:LEU	123		17.25	0.00	0.00
	A:PHE	754		45.45	0.00	0.00		D:PHE	124		114.64	0.00	0.00
	A:SER	755		59.11	0.00	0.00		D:GLU	125		104.07	0.00	0.00
	A:ASP	756		102.43	0.00	0.00		D:VAL	126		49.44	0.00	0.00
	A:LEU	757		42.38	2.87 |	0.05		D:ALA	127		0.00	0.00	0.00
	A:VAL	758		7.87	0.00	0.00		D:ASN	128		63.66	0.00	0.00
	A:ALA	759		54.10	0.00	0.00		D:LEU	129		119.13	0.00	0.00
	A:LYS	760		132.21	3.47 |	0.06		D:CYS	130		16.18	0.00	0.00
	A:SER	761		21.40	17.13 |||||||||	0.10		D:ALA	131		0.00	0.00	0.00
	A:ALA	762		4.63	0.00	0.00		D:ILE	132		99.25	0.00	0.00
	A:LYS	763		162.40	0.00	0.00		D:HIS	133		159.29	0.00	0.00
	A:TYR	764		202.34	102.73 ||||||	1.20		D:ALA	134		51.37	0.00	0.00
								D:LYS	135		193.74	0.00	0.00
								D:ARG	136		45.92	0.00	0.00
								D:VAL	137		144.29	0.00	0.00
								D:THR	138		80.61	0.00	0.00
								D:VAL	139		52.13	0.00	0.00
								D:MET	140		88.89	0.00	0.00
								D:GLN	141		136.46	58.26 |||||	-0.71
								D:LYS	142		113.17	0.00	0.00
								D:ASP	143		3.98	0.00	0.00
								D:ILE	144		47.99	0.00	0.00
								D:GLN	145		95.35	61.28 |||||||	0.10
								D:LEU	146		77.97	0.00	0.00
								D:ALA	147		0.37	0.00	0.00
								D:ARG	148	H	126.22	75.05 ||||||	-1.28
								D:ARG	149		205.99	67.87 ||||	0.20
								D:ILE	150		127.05	0.00	0.00
								D:GLY	151		32.38	0.00	0.00
								D:GLY	152		33.01	10.52 ||||	0.15
								D:ARG	153		226.69	0.00	0.00
								D:ARG	154		160.91	0.00	0.00
								D:TRP	155		23.44	1.89 |	0.02
								D:SER	156		132.77	33.68 |||	0.46
