## Additional file 10 for "Sorghum embryos undergoing B chromosome elimination express B-variants of mitotic-related genes"

### Sheet: Additional_file_10
Additional file 10: Supplementary table - CENH3 protein sequences used in phylogenetic analysis
species	uniprot code	variant	sequence
Zea_mays	-	A chromosome	MARTKHQAVRKTAEKPKKKLQFERSGGASTSATPERAAGTGGRAASGGDSVKKTKPRHRWRPGTVALREIRKYQKSTEPLIPFAPFVRVVRELTNFVTNGKVERYTAEALLALQEAAEFHLIELFEMANLCAIHAKRVTIMQKDIQLARRIGGRRWA
	-	B chromosome	MARTKHQAVRKPAEKPKKKLQFERSVKKTKPRHRWRPGTVALREIRKYQKSTEPLIPFAPFVRVVRELTNFLTNGKVERYTPEALLALQEAAEFHLIELFEIANLCAIHAKRVTVMHKDIQLARRIGGRRWA
Aegilops_speltoides	-	A chromosome	MARTKHPAVRKTKAPPKKQLGPRPAQRRQETDGAGTSATPRRAGRAAAPGAAEGATGQPKQRKPHRFRPGTVALREIRKYQKSVDFLIPFAPFVRLIKEVTDFFCPEISRWTPQALVAIQEAAEYHLVDVFERANHCAIHAKRVTVMQKDIQLARRIGGRRLW
	-	B chromosome	MTRTKKPPVSKLKMTRTKQPCENHPVSKLKVRAADGSARSPGGTQQTAASGQPRQRKPHRFRPGTVAQREIRKYQKSVDLLIPLAPFVRLIKEITNDFREGIRFTPGALMTIQEAAEYHLVDEFERANHCANHAKRVTVTLKDIELARLIGGRRLW*
Sorghum_purpureosericeum	-	A chromosome	MARTKHQAVRRPTQKPKKKLQLERGGAGTSATPERNAGAGEGTAARGARGRGEKKKMRWRPGTVALREIRRYQKSTEPLIPFAPFVRVVKEITGFVTYWRIGRYTPEALLALQEAAEFHLIELFEVANLCAIHAKRVTVMQKDIQLARRIGGRRWS*
	-	B chromosome	MARTKHQAVRRPTQKPKKKLQLERGGAGTSATPERNAGAGEGTAARGARGRGEKKKMRWRPGTVALREIRRYQKSTEPLIPFAPFVRVVKEVTGFVTYWRIGRYTPEALLALQEAAEFHLIELFEVANLCAIHAKRVTVMQKDMQLARRIGGRRWS
Brachypodium_distachyon	A0A0Q3MND8		MILESAPPTHPDISGPRPNVRIGACITVAKATTHSLRNRQGPLPFFPNKLKKRRKNSSPSPPPSPRNPADRGARLPAAAMARTKRPAIRKSKPQPKKQLQFERTGGASTSASATPGRRGGRTPARAAGQAAPAQQKPKKPHRFRAGTVALREIRKYQKSPELLIPFAPFVRLIKEISNFYSPEISRWTPQALVALQEAAEYHLVNIFEKANYCAIHAKRVTMMQKDIQLARRISGHRGY
Hordeum_vulgare_subsp._vulgare	A0A8I6WKK0		MARTKHPAVRKSKAPPKKKIGSASSPSAAQRRQETDGAGTSETPRRAGQGPAPAAAEGAPGEPTKRKPHRFRPGTVALREIRKYQKSVNFLIPFAPFVRLVREITEYYCPRVKRWTPQALLAVQEATEYHLVDIFERAHLCAIHAKRVTVMQKDIQLARRIGGSKLW
Oryza_sativa	Q6T367		MARTKHPAVRKSKAEPKKKLQFERSPRPSKAQRAGGGTGTSATTRSAAGTSASGTPRQQTKQRKPHRFRPGTVALREIRKFQKTTELLIPFAPFSRLVREITDFYSKDVSRWTLEALLALQEAAEYHLVDIFEVSNLCAIHAKRVTIMQKDMQLARRIGGRRPW
Setaria_italica	K3ZAJ3		MARTKHAAVKKSKEQPKKKLQFARSPHRRATPTGTPGRQQQRVKKPHRWRPGTVALREIRKYQKSTELLIPFAPFARLVREITDFYSKGKVTRWTPQALLAMQEAAEFHLIELFEVSNLCAIHAKRVTIMQRDIQLARRIGGRFW
Sorghum_bicolor	C5YZY0		MARTKHQAVRKLPQKPKKKLQFERAGGASTSATPERRNAGTGGGAAARVARGRVEKKHRWRAGTVALREIRKYQKSTEPLIPFAPFVRVVKELTAFITDWRIGRYTPEALLALQEAAEFHLIELFEVANLCAIHAKRVTVMQKDIQLARRIGGRRWS
Triticum_aestivum	I3NV43	B genome	MARTKHPAVRKTKALPKKQLGTRPSAGTPRRQETDGAGTSATPRRAGRAAAPGAAEGATGQPKQRKPHRFRPGTVALREIRKYQKSVDFLIPFAPFVRLIKEVTDFFCPEISRWTPQALVAIQEAAEYHLVDVFERANHCAIHAKRVTVMQKDIQLARRIGGRRLW
	I3NV44	D genome	MARTKHPAVRKTKAPPKKQLGPRPAQRRQETDGAGTSATPRRAGRAAAPGGAEGATGQPKQRKPHRFRPGTVALREIRRYQKSVDFLIPFAPFVRLIKEVTDFFCPEISRWTPQALVAIQEAAEYHLVDVFERANHCAIHAKRVTVMQKDIQLARRIGGRRLW
	I3NV45	A genome	MARTKHPAVRKTKAPPKKQLGPRPAQRRQETDGAGTSATPRRAGRAAAPGGAQGATGQPKQRKPHRFRPGTVALREIRRYQKSVDFLIPFAPFVRLIKEVTDFFCPEISRWTPQALVAIQEAAEYHLVDVFERANHCAIHAKRVTVMQKDIQLARRIGGRRLW
Amborella_trichopoda	W1PWG3		MARTKHMASKKRTTRSGRAFGATEEATATQRKRRRRRGSVSLREIRTYQNSTHLLIPSLPFVRVVREVTQQYTNQVTRWTAEALVAIQEIELMKTELVVLLELRKQNDKGILSDENGYFVL
Arabidopsis_thaliana	Q8RVQ9		MARTKHRVTRSQPRNQTDAAGASSSQAAGPTTTPTRRGGEGGDNTQQTNPTTSPATGTRRGAKRSRQAMPRGSQKKSYRYRPGTVALKEIRHFQKQTNLLIPAASFIREVRSITHMLAPPQINRWTAEALVALQEAAEDYLVGLFSDSMLCAIHARRVTLMRKDFELARRLGGKGRPW
Brassica_campestris	M4EV01		MASFHIPPNLVGIETRYCGYGDHCKFLHDRGDYKPGWQIEKEWEEAEKVRKRNKAMGVEDDDDAKSEEDEDALLFACFIFREPFVDPVVTKLQALLLDLSIFYGAIPPAAVSEIKSMARTKHFASRARDRNPTSSNKKKTFRYKPGTVALREIRHFQKTTKLLIPAASFIREVRSVTQIFAPPDVTRWTAEALMAIQEAAEDFLVGLFSDAMLCAIHARRVTLMRKDFELARRLGGKGRPL
Brassica_napus	D1MH62		MARTKHFASRARDRNRTNATASSSAAAAEGPSATPTRREGSQGEAQQTATPTTTPPAGRKKGGTKRTKQAMPKSSNKKKTFRYKPGTVALREIRHFQKTTKLLIPAASFIREVRSVTQIFAPPDVTRWTAEALMAIQEAAEDFLIGLFSDAMLCAIHARRVTLMRKDFELARRLGGKGRPL
Capsicum_annuum	A0A1U8HNR4		MARAKHLAKRVAAAPSATPSTSTRKSSRKAVTTSVQKPKQKKRYRPGTVALREIRHFQKTSDLVVPAAPFIRLVREISHFYAPGVTRWQAEALIAIQEAAEDFLVHLFEDAMLCAIHARRVTLMKKDFELARRLGGKGQPW
Citrus_sinensis	A0A067H3I2		MARTKHMARRSSRLQAAVKATPPTSSPGTSRQRRSEAGEGTPTAQRKRQRLRPGTKALREIRRFQKSVDLLIPRMSFIREVRTITYRVAPPDVNRWTPEALIALQEAAEDFLVNLFGDAMLCAIHAKRVTLMKKDFELARRLGGKGQPW
Cucumis_sativus	A0A0A0K4F4		MARARHPPRRKSNRTPSGSGAAQSSPTAPSTPLNGRTQNVRQAQNSSSRTIKKKKRFRPGTVALKEIRNLQKSWNLLIPASCFIRAVKEVSNQLAPQITRWQAEALVALQEAAEDFLVHLFEDTMLCAIHAKRVTIKYNFLVAGLSKKKTPFGQPNLFTIVCVCRGNVHFVCLFTIVSCNIWCSYFCK
Erythranthe_guttata	A0A022Q3V7	1	MARTKQSARKGSRKKPSAAGVNPSTSTPQPQSTPRRSPRTIATPTKSDGKVRRRRKPGTVALREIRKYQKTCNLLIPAAPFIRTVREISFHYAPSVARWQAEALVVIQEAAEDYIVELFGEAVLCAIHAKRVTLMKKDFELARRIGGKGRPWG
	A0A022REU0	2	MARIKQPARKGPRKKSSARSDEKAQKKRRNKPGTVALREIRKYQKSWNLLIPAAPFIRTVREISFAYAPNITRWQAEALVALQEAAEDYIVELFGEAMLCAIHAKRVTLMKKDFELARRIGGKGRPWG
Eucalyptus_grandis	A0A059CC12		MARIKHTAHKSTGRRPRLPGSASASRSPASPGPTSTPGMSTSPGRSPSSSHRRGATPRNPAASGQKKRRFRPGTVALREIRQFQKSWRLLIPRAPFIRTVKEISNALAPDITRWTVEALYAIQEAAEDFLVHLFEDAMLCAIHAKRVTLMRKDFELARRLGGKGQPW
Glycine_max	I1KHX1	1	MEANRFILKIHKPIVKRDREGKRRRKEKENCKKRNRKPNPKSEGSLNPMARVKHTPASRKSAKKQAPRASTSTQPPPQSQSPATRERRRAQQVEPQQEPEAQGRKKRRNRSGTVALREIRHFQRSCELLIPAAPFIRCVKQITNQFSTEVSRWTPEAVVALQEAAEEYLVHLFEDGMLCAIHARRITLMKKDIELARRLGGIGRPW
	A0A0R0FTE6	2	MARVKHTPASRKSGKKKAPRASTSTQPSLSSSQSTQGRKKMRNRQGTVALREIRHLQRSCELLIPAAPFIRCVKQITNQFSSEVSRWTPEAVVALQEISGRYSVLAEQRGPGLLWNSKSRAVFNSNHNLRLIIMQRSCVINWFMFFHLKKDIELARRLGGIGRPW
Gossypium_hirsutum	A0A1U8P369		MLEETTCTNMKRMKPKSNKNVIFQPPLAHNIAFLFVFSLPPLTFSLIFLLYYKCKTNLSQIRNLLFLKVTAKKTGGPGTPTPGKLKRPHRFRAGTRALQEIRKYQKTSNLLVPAASFIREVRAISYRFAPDISRWQAEALVAIQEAAEDFLIQLFGDAMLCAIHAKRVTLMKKDIQLARRLGGMGQPW
	A0A1U8P0B0		MSRTKHTAAKKPRRKPSAAAAASPATASPHTRSCKTNLSQIRNLLFLKVTAKKTGGPATPTPGKSKRPHRFRAGTRALQEIRKYQKTSNLLVPAASFIREVRAISYRFAPDINRWQAEALVAIQEAAEDYLIQLFGDAMLCAIHAKRVTLMKKDIQLARRLGGMGQPW
Helianthus_annuus	A0A251SAB5		MARTKHPAKRSSGIPADGRSSTSTNTPRKSPRKNRVGGENRKPHRFKPGTQALREIRRLQKTVELIIPAAPFIRTVKEISNYMAPEITRWQAEALQALQEAAEDYLIQLFEDSMLCAIHAKRVTLMKKDWELARRIGKKGQPW
	A0A251SJA9		MARKKQPAKRSWGTRRDSRASASTSTPRKTPRKEPESSGGGGNKKPHRFKPGTQALREIRKLQKGVDLLIPAAPFIRTVREISNYMSPEITRWQAEALQALQEAAEDYIIQLFEDSMLCAIHAKRVTLMKKDWELARRLGKKGQPW
Juglans_regia	A0A2I4F891		MARIKHPANRKGNSRKSGSRGESSASPARSARPGGSPNTAGTSGTQRQAKKRRYKPGTVALREIRHFQKTWTLLIPIAPFVRVVKQITFQFSPDVNRWTAEALVALQEAAEDFLVHLFEDGMLCAIHAKRVTLMKKDFELARRLGGKGRPW
Lactuca_sativa	A0A9R1WFV9		MGIWSINFNLNKYGTGQRQKQKPHRFKPGTQALREIRRLQKTVNLLIPAAPFIRTVKEISNYIAPEVTRWQAEALQALQEAAEDYIVQLFEDSMLCSIHAKRVTLMKKDMELARRLTKKGQPW
Manihot_esculenta	A0A2C9VV35		MARIKHTAPPRGRRRKKSTETATSPTSPATPSTSRSPGSRTRTTQGNAPSTSTPQTQRKRHRFRPGTVALKEIRRFQKTWNLLIPAASFIRVVKSITGEYSQEVSRWTAEALVALQEAAEDFLVHLFEDGMLCAIHAKRVTLMKKDFELARRLGGKGRPW
Marchantia_polymorpha	A0A2R6WHP3		MARRKTIPRRNQRDNRRNAGAAPSPASGGRAPPGRRRARQGTVALREIRHYQKTFELLLRALPFARLVREIGQSVSNRVTRWTAEALVALQEAVEDYIVHLFEDTNLCAIHAKRVTIMPKDLHLARRIRGVNQ
Medicago_truncatula	G8A083		MARVKHIPRPGKRTRRSSSSNANESEEKKKRRNRPGTVALREIRKFQKAVNLLIPCAPFVRCVKQITNQLSMEVSRWTAEALLALQEAAEEHLVRMFEGGMLCALHAKRVTLMKKDLELTRRLTGIGCAR
Musa_acuminata_subsp_malaccensis	A0A804JM89		MGRTKQLPSRSRKRTKQHQQPMAGGSSPATSSRSARGKRTSESDAPQGTPSQSRRRYRHRPGVMALREIRRLQKSWKLLIPMAPFVRLVREITNFYSKDVSRWTPEALIAIQEATETYIQGLFEDAYLCTIHAKRVTLQQKDLQLARRICGRRHW
	A0A804K4J2		MARTKHLSNRSSSRPRKRFHFGRSPGQRTPADANRPATPSGATPRTTATRSRNAPQGAPSQSKKQPRRRRFRPGVVALREIRNLQKTWNLLIPFAPFVRLVREITHFYSKEVNRWTPEALVAIQEAAETHMIEMFEDAYLCAIHAKRVTLMQKDIHLARRIGGRRHW
Nelumbo_nucifera	A0A1U8ATL3	1	MARTKHLFRKKRRQSSRLSSAAGVSPASPATPAPVENARNKKADAPESSTKRQQHKPHRYRPGTVALREIRRYQKTWTLLIPAAPFIRTVKEISNFYSPEVTRWTAEALVALQEAAEDYLVHLFEDAMLCAIHAKRVTLMQKDWALARRLGGKGQLR
	A0A1U8AGJ3	2	MARTKHLASKKVRRSPRQSRPSSAAAVSPVSPASSAPAEDARKQGADTSPESSTRQQQQRKPHRYRPGTVALREIRHYQKTWTLLIPAAPFIRAVKEISNFYSPQVTRWTAEALVALQEAAEDYLVHLFEDAMLCAIHAKRVTLSHLMDHLCTPGSLQSTFLVLSH
Nicotiana_tabacum	A0A1S3ZJ41	1	MARTKHLALRKQSRPPSRPTATRSAAAAASSAPQSTPTRTSQRTAPSTPGRTQKKKTRYRPGTVALREIRRFQKTWDLLIPAAPFIRLVKEISHFFAPEVTRWQAEALIALQEVLQLLRIINGSVSWYLDHCI
	B7X8C9	2	MARTKHLALRKQSRPPSRPTATRSAAAAASSSAPQSTPTRTSQRTAPSTPGRTQKKKTRYRPGTVALREIRRFQKTWNLLIPAAPFIRLVKEISYFFAPEVTRWQAEALIALQEAAEDFLVHLFDDSMLCAIHAKRVTLMKKDFELARRLGGKARPW
Physcomitrella_patens	A0A2K1JX95	1	MAPAGVNHYLAAIYLGKCILHHPMDPALVHLQIQRFEKDVQWIGCRNRRVTLARVKEVTTMYANDVSRWTAEALTALQEDYKIHLFEDTNLCAIHAKRVTIRADLQSVSRLRGVIEKIA
	A9U534	2	MARRKTTPVHGNHRASTSSVGGAAVRPRKPHRWRPGTKALQEIRHYQKTCDLLIPRLPFARYVKEITMMYASDVSRWTAEALTALQEATEDYMCHLFEDTNLCAIHAKRVTIMPKDLQLARRLRGAIV
Populus_trichocarpa	A0A2K1XT21		MARTKHPVARKRARSPKRSDASPSTPRTPTSSRTRPQANGQQGSSTQRQRKKHRFRSGTVALREIRQYQKTWRPLIPAASFIRCVRMITQEFSREVNRWTAEALVAIQEAAEDFLVHLFEDGMLCAIHAKRVTLMKKDFELARRLGGKGRPW
Prunus_persica	A0A251QL25		MARVKHTANRKDNKSSRNQPGGRSPAPSPATQPEPSGRTQRSERNSPTTPGTQKKKRPQRNAPTTPETQRKKRRFRPGTVALREIRHFQKTCSLLIPAAPFIRAVREVSNNLSRGSIRWTPDALLAIQEAAEDHLVHLFEDSMLCAIHAKRVTLKGFRAGSSNWRYREAVVRASRPQPTP
Selaginella_moellendorffii	D8RG31		MECAAGGDGAGTSRAGAQQNKPHGKRRFKPGTVALREIRRFQKSYELLLRPLPFARVVREITNVFSSEVSRWTAEGLIALQEAAEDYLVHLFEDTNLCAIHGKRVTIMPKDLHLARRLRGASERFV
Solanum_lycopersicum	A0A3Q7EME0		MARTKHLAKRSRTTSAAPSATPSTPSRKSPRSAPATSVQKPKQKKRYRPGTVALREIRHFQKTWDLLIPAAPFIRLFLGLCTIVKERFPFRIDSIWDWNGKTNYDLPDFQKWKLVNSFQLVGSASVGGLIISDFKKKVWTKTVYQNLHSDYSLNVREISHFYAPGVTRWQAEALIAIQEAAEDFLVHLFEDAMLCAIHAKRVTLMKKDFELARRLGGKGQPW
Solanum_tuberosum	M0ZH06		MTEEFVPRHLPMRHAKQNHLTVSIVAAGPSATPSTPTRKSPRSAPATSVQKPKQKKRYRPGTVALREIRHFQKTWNLVIPAAPFIRLVREISHFFAPGVTRWQAEALIAIQEAAEDFLVHLFEDAMLCAIHAKRVTLSKFPLQFFLFLVFLYDIVPSPQLTFLDIPLLISLLLRGMGWQPGPSNYLSFTNYVILL
Spinacia_oleracea	A0A9R0J6K2		MRTKHPAAKKSSSKSPRSKAPSTPSKSNQSKSTPIRSPKSKSGRKSVAAPRIKKPYRHRPGTVALREIRKYQKSVDLLIPSAPFVRTVKEISHQFSPMVTRWKVEAMKALQQAAEDFIVCLFEDAMLCAFHAKRVTLMKKDIELARRIGGRERRW
Theobroma_cacao	A0A061DSJ6		MARTKHTAAKKRKPKPSAAAGASTSTPSPGTSPARVLRTRKTGGEGKTGGQATPSQGTSKKPHRFRPGTRALQEIRKYQKSWKPLIPAASFIREVRAITYQLAPDISRWKAEALVAIQEAAEEYLVQLFGDAMLCAIHAKRVTLMKKDIQLARRLGGMGQPW
Vitis_vinifera	D7UCN1		MTRTKHLARKSRNRRRQFAATPASPASAGPSSAPPRRPTRTATDASPTGSQGQRKPFRYRPGTVALREIRRFQKTTHLLIPAAPFIRTVREISYFFAPEISRWTAEALVALQEAAEDYLVHLFEDAMLCAIHAKRVTLMKKDWELARRIGGKGQPW
Zostera_marina	A0A0K9PYM4	1	MARTKHFSNRPRRRRRGTVIPAEPQIPSLPEENIAEQSQQSTPPQQNVQGPLRTGTTTSPPSQPQKTSMKEKVKQKAKKSKEEPEKQRKPHRYKPGTVALREIRKYQKSTDLLIPSAPFIRNVREITQIYSTEVNRWTAEALLALQDATEDHVTQLFGDAYLCALHSKRVTLMRKDLELARRIGGMRYR
	A0A0K9NMU6	2	MARKKHFSDRPRHRRRTAILGEPQLSSLPEENIAAQSLQSTPSQEDVQAPLRKSPRRVETGMTTSPPSQTQIKKKVKQKAKKSKEEPEKERKPHRYKPGTVALREIRRFQKSTYLLIPCAPFIRNVKEITQIYSTEVNRWSAEALLALQE
